# Telomere-to-telomere assembly of the genome of an individual *Oikopleura dioica* from Okinawa using Nanopore-based sequencing

**DOI:** 10.1101/2020.09.11.292656

**Authors:** Aleksandra Bliznina, Aki Masunaga, Michael J. Mansfield, Yongkai Tan, Andrew W. Liu, Charlotte West, Tanmay Rustagi, Hsiao-Chiao Chien, Saurabh Kumar, Julien Pichon, Charles Plessy, Nicholas M. Luscombe

## Abstract

**Background:** The larvacean *Oikopleura dioica* is an abundant tunicate plankton with the smallest (65-70 Mbp) non-parasitic, non-extremophile animal genome identified to date. Currently, there are two genomes available for the Bergen (OdB3) and Osaka (OSKA2016) *O. dioica* laboratory strains. Both assemblies have full genome coverage and high sequence accuracy. However, a chromosome-scale assembly has not yet been achieved.

**Results:** Here, we present a chromosome-scale genome assembly (OKI2018_I69) of the Okinawan *O. dioica* produced using long-read Nanopore and short-read Illumina sequencing data from a single male, combined with Hi-C chromosomal conformation capture data for scaffolding. The OKI2018_I69 assembly has a total length of 64.3 Mbp distributed among 19 scaffolds. 99% of the assembly is in five megabase-scale scaffolds. We found telomeres on both ends of the two largest scaffolds, which represent assemblies of two fully contiguous autosomal chromosomes. Each of the other three large scaffolds have telomeres at one end only and we propose that they correspond to sex chromosomes split into a pseudo-autosomal region and X-specific or Y-specific regions. Indeed, these five scaffolds mostly correspond to equivalent linkage groups of OdB3, suggesting overall agreement in chromosomal organization between the two populations. At a more detailed level, the OKI2018_I69 assembly possesses similar genomic features in gene content and repetitive elements reported for OdB3. The Hi-C map suggests few reciprocal interactions between chromosome arms. At the sequence level, multiple genomic features such as GC content and repetitive elements are distributed differently along the short and long arms of the same chromosome.

**Conclusions:** We show that a hybrid approach of integrating multiple sequencing technologies with chromosome conformation information results in an accurate *de novo* chromosome-scale assembly of *O. dioica*’s highly polymorphic genome. This assembly will be a useful resource for genome-wide comparative studies between *O. dioica* and other species, as well as studies of chromosomal evolution in this lineage.
