## Supplementary Tables 1-6 for "Telomere-to-telomere assembly of the genome of an individual *Oikopleura dioica* from Okinawa using Nanopore-based sequencing"

### Sheet: Table S1
Scaffold	Length (Mbp)	Number of contigs	Number of protein-coding genes	Repetitive sequences (%)	GC content (%)	Depth of coverage (Nanopore reads)	Median coverage (Nanopore reads)
chr1	14.533	6	3859	13.86	40.67	247.18	258
chr2	16.1588	10	4368	12.67	40.84	257.24	261
PAR	17.0925	8	4755	11.94	41.08	255.07	261
XSR	12.9591	2	3666	8.83	42.08	140.32	137
YSR	2.91637	2	233	54.9	150.36	163.1	133
chrUn_1	0.011	1	4	0.88	130.51	130.51	136
chrUn_2	0.057957	1	18	3.42	136.26	136.26	137
chrUn_3	0.131584	1	2	80.66	114.11	114.11	108
chrUn_4	0.110603	1	6	76.77	128.12	128.12	125
chrUn_5	0.07968	1	0	83.68	99.72	99.72	102
chrUn_6	0.068433	1	0	91.2	121.67	121.67	96
chrUn_7	0.057156	1	21	11.68	126.52	126.52	127
chrUn_8	0.035216	1	0	86.93	260.98	260.98	238
chrUn_9	0.034892	1	2	78.01	134.53	134.53	114
chrUn_10	0.003851	1	1	2.18	41.42	140.09	141
chrUn_11	0.013568	1	0	98.62	45.97	244.69	138
chrUn_12	0.009225	1	0	2.43	27.51	126.73	130
chrUn_13	0.005739	1	0	81.41	15.89	294.69	279
chrUn_14	0.002887	1	1	61.48	36.16	129.76	132
Sum	64.2816	42	16936	–	–	–	–

### Sheet: Table S2
Contig	Length	Depth of coverage (Nanopore reads)	Depth of coverage (Illumina MiSeq reads)	Top BLAST hits
HiC_scaffold_15	6809	17127.6	0	Escherichia coli chromosome/cloning vector (50% coverage over 3447bp, 99% identity)
HiC_scaffold_16	6224	17304.2	0	Escherichia coli chromosome/cloning vector (97% coverage over 3525bp, 99% identity)
HiC_scaffold_17	5528	18306.6	1.99096	Escherichia coli chromosome/cloning vector (62% coverage over 3447bp, 99% identity)
HiC_scaffold_18	4785	2161.17	0.101776	Escherichia coli chromosome (66% coverage over 1734bp, 99% identity)
HiC_scaffold_19	4434	17284	1.9488	Escherichia coli chromosome (75% coverage over 1909bp, 99% identity)
HiC_scaffold_20	4093	1398.96	1.38602	Escherichia coli chromosome (73% coverage over 1523bp, 99% identity)
HiC_scaffold_21	4008	1396.25	0.747505	Escherichia coli chromosome (72% coverage over 1718bp, 99% identity)
HiC_scaffold_22	3462	613.985	0.354131	Escherichia coli chromosome (69% coverage over 1232bp, 99.11% identity)
HiC_scaffold_23	3220	7421.6	2.10528	Bacteriophage sp. isolate 181; Escherichia cloning vector (82% coverage over 2165bp, 99.45% identity)
HiC_scaffold_24	2963	7002.27	4.86939	Escherichia coli chromosome (80% coverage over 2405bp, 99% identity)
HiC_scaffold_25	2452	1144.96	0.0517945	Escherichia coli chromosomes (54% coverage over 1341bp, 99% identity)
HiC_scaffold_26	2142	4.99253	0	Pseudomonas spp., chromosome/plasmid (99% coverage 2134bp, 99.48% identity)

### Sheet: Table S3
Chromosome	Variable	Comparison	Welch's two-sided T test			Wilcoxon rank sum test with continuity correction
			statistic	degrees of freedom	p_value	statistic	degrees of freedom	p_value
chr 1	GC	short arm vs. long arm	8.24956	160.676	5.41539e-14	15138	289	1.89957e-15
chr 1	Depth	short arm vs. long arm	6.14827	201.945	4.11958e-09	14013.5	289	2.80065e-10
chr 1	Repetitive regions	short arm vs. long arm	-5.65226	134.795	9.05379e-08	4660.5	289	2.58083e-13
chr 1	Gene count	short arm vs. long arm	0.158067	181.278	0.87458	9359.5	289	0.638076
chr 1	DpnII sites	short arm vs. long arm	4.26734	187.535	3.13608e-05	12759.5	289	7.35493e-06
chr 2	GC	short arm vs. long arm	9.42065	242.046	3.73638e-18	19291.5	322	9.71857e-20
chr 2	Depth	short arm vs. long arm	-0.490564	269.592	0.624134	12467.5	322	0.537086
chr 2	Repetitive regions	short arm vs. long arm	-3.48959	207.998	0.000590457	7625	322	6.83519e-08
chr 2	Gene count	short arm vs. long arm	0.679644	238.014	0.497391	12642	322	0.403027
chr 2	DpnII sites	short arm vs. long arm	4.10028	284.746	5.38876e-05	15535	322	9.54534e-06
PAR	GC	short arm vs. long arm	11.1185	254.607	1.13965e-23	22101.5	340	8.05645e-24
PAR	Depth	short arm vs. long arm	-0.0476558	134.409	0.962061	17335	340	4.21408e-06
PAR	Repetitive regions	short arm vs. long arm	-4.21046	179.502	4.02491e-05	9000.5	340	7.44088e-07
PAR	Gene count	short arm vs. long arm	1.27766	245.962	0.202573	14376.5	340	0.22504
PAR	DpnII sites	short arm vs. long arm	4.67202	236.795	5.00372e-06	17333.5	340	4.23669e-06

### Sheet: Table S4
BUSCOs	Genomes										Transcriptomes
	OKI2018_I69		OKI2018_I28		OSKA2016		OdB3		OKI2018_I69 (no training)		Okinawa		Osaka		OikoBase (Bergen)		OKI2018_I69 (gene models)
Compelte (C)	714	0.730061	703	0.718814	701	0.716769	692	0.707566	637	0.651329	812	0.830266	808	0.826176	737	0.753579	740	0.756646
Complete and single-copy (S)	701	0.716769	683	0.698364	677	0.692229	665	0.679959	629	0.643149	340	0.347648	612	0.625767	704	0.719836	705	0.720859
Complete and duplicated (D)	13	0.0132924	20	0.0204499	24	0.0245399	27	0.0276074	8	0.00817996	472	0.482618	196	0.200409	33	0.0337423	35	0.0357873
Fragmented (F)	41	0.0419223	45	0.0460123	49	0.0501022	47	0.0480573	74	0.0756646	29	0.0296524	34	0.0347648	66	0.0674847	52	0.0531697
Missing (M)	223	0.228016	230	0.235174	228	0.233129	239	0.244376	267	0.273006	137	0.140082	136	0.139059	175	0.178937	186	0.190184
Total BUSCO groups searched	978	–	978	–	978	–	978	–	978	–	978	–	978	–	978	–	978	–

### Sheet: Table S5
OKI2018_I69	Norway	OSKA2016
EOG091G00MI	EOG091G01MK	EOG091G01MK
EOG091G01MK	EOG091G020E	EOG091G020E
EOG091G020E	EOG091G02E4	EOG091G02E4
EOG091G02E4	EOG091G02NO	EOG091G02NO
EOG091G02NO	EOG091G02OE	EOG091G02OE
EOG091G02OE	EOG091G036C	EOG091G02WU
EOG091G036C	EOG091G03H4	EOG091G02ZI
EOG091G03H4	EOG091G03JG	EOG091G03H4
EOG091G03JF	EOG091G048B	EOG091G03JF
EOG091G03JG	EOG091G0495	EOG091G03JG
EOG091G048B	EOG091G04JK	EOG091G048B
EOG091G0495	EOG091G04MA	EOG091G0495
EOG091G04JK	EOG091G05D7	EOG091G04JK
EOG091G04MA	EOG091G05K7	EOG091G04MA
EOG091G05D7	EOG091G062X	EOG091G05D7
EOG091G05IH	EOG091G066W	EOG091G05IH
EOG091G05K7	EOG091G06CB	EOG091G05K7
EOG091G066W	EOG091G06DH	EOG091G05RA
EOG091G074J	EOG091G074J	EOG091G060D
EOG091G0769	EOG091G07PH	EOG091G066W
EOG091G07PH	EOG091G07VQ	EOG091G074J
EOG091G07VQ	EOG091G087E	EOG091G07PH
EOG091G08DN	EOG091G08DN	EOG091G07VQ
EOG091G08IJ	EOG091G08IJ	EOG091G087E
EOG091G08JG	EOG091G08JG	EOG091G08DN
EOG091G08PW	EOG091G090D	EOG091G08IJ
EOG091G090D	EOG091G099D	EOG091G08JG
EOG091G099D	EOG091G09IW	EOG091G090D
EOG091G09IW	EOG091G09J7	EOG091G095O
EOG091G09J7	EOG091G09KX	EOG091G099D
EOG091G09QO	EOG091G09QO	EOG091G09IW
EOG091G09R0	EOG091G09R0	EOG091G09J7
EOG091G09T3	EOG091G0A79	EOG091G09QO
EOG091G09UA	EOG091G0AGM	EOG091G09R0
EOG091G0AGM	EOG091G0ARL	EOG091G09SS
EOG091G0ARL	EOG091G0AVW	EOG091G0ARL
EOG091G0AVW	EOG091G0AX1	EOG091G0AVW
EOG091G0AX1	EOG091G0AZ7	EOG091G0AX1
EOG091G0AZ7	EOG091G0BCO	EOG091G0AZ7
EOG091G0BDT	EOG091G0BDT	EOG091G0BDT
EOG091G0BED	EOG091G0BED	EOG091G0BED
EOG091G0BKX	EOG091G0BKX	EOG091G0BKX
EOG091G0BN4	EOG091G0BN4	EOG091G0BN4
EOG091G0BNI	EOG091G0BNI	EOG091G0BNI
EOG091G0BPX	EOG091G0BPX	EOG091G0BPX
EOG091G0C2Z	EOG091G0BX3	EOG091G0BX3
EOG091G0CLR	EOG091G0C2Z	EOG091G0C2Z
EOG091G0CXE	EOG091G0CEG	EOG091G0CLR
EOG091G0D0D	EOG091G0CEW	EOG091G0CXE
EOG091G0DQS	EOG091G0CLR	EOG091G0D0D
EOG091G0DYU	EOG091G0CXE	EOG091G0DQS
EOG091G0E11	EOG091G0D0D	EOG091G0DVQ
EOG091G0E5P	EOG091G0D8N	EOG091G0DYU
EOG091G0EA2	EOG091G0DQS	EOG091G0E11
EOG091G0EBA	EOG091G0DYU	EOG091G0E5P
EOG091G0EHF	EOG091G0E5P	EOG091G0EA2
EOG091G0EHY	EOG091G0EA2	EOG091G0EBA
EOG091G0EM6	EOG091G0EBA	EOG091G0EHF
EOG091G0EO4	EOG091G0EHF	EOG091G0EHY
EOG091G0EZ8	EOG091G0EHY	EOG091G0EM6
EOG091G0F93	EOG091G0EM6	EOG091G0EO4
EOG091G0FH3	EOG091G0EO4	EOG091G0EZ8
EOG091G0FOR	EOG091G0F93	EOG091G0F93
EOG091G0FSK	EOG091G0FH3	EOG091G0FH3
EOG091G0FYA	EOG091G0FOR	EOG091G0FOR
EOG091G0FZN	EOG091G0FSK	EOG091G0FSK
EOG091G0G1G	EOG091G0FYA	EOG091G0FYA
EOG091G0G58	EOG091G0FZN	EOG091G0FZN
EOG091G0G8S	EOG091G0G1G	EOG091G0G1G
EOG091G0GA7	EOG091G0G58	EOG091G0G58
EOG091G0GA8	EOG091G0G8S	EOG091G0G8S
EOG091G0GD0	EOG091G0GA7	EOG091G0GA7
EOG091G0GKX	EOG091G0GA8	EOG091G0GA8
EOG091G0GMC	EOG091G0GD0	EOG091G0GD0
EOG091G0GQO	EOG091G0GI9	EOG091G0GKX
EOG091G0H6J	EOG091G0GKX	EOG091G0H6J
EOG091G0HBC	EOG091G0H6J	EOG091G0HBC
EOG091G0HDF	EOG091G0HBC	EOG091G0HDF
EOG091G0HMT	EOG091G0HDF	EOG091G0HMT
EOG091G0HP9	EOG091G0HMT	EOG091G0HP9
EOG091G0HQ3	EOG091G0HP9	EOG091G0HQ3
EOG091G0HT4	EOG091G0HQ3	EOG091G0HS8
EOG091G0I1O	EOG091G0HSB	EOG091G0HSB
EOG091G0I5H	EOG091G0HT4	EOG091G0I1O
EOG091G0I7M	EOG091G0I1O	EOG091G0I5H
EOG091G0IDS	EOG091G0I5H	EOG091G0I7M
EOG091G0IHL	EOG091G0I7M	EOG091G0IDS
EOG091G0IMB	EOG091G0IDS	EOG091G0IHL
EOG091G0IXY	EOG091G0IHL	EOG091G0IMB
EOG091G0IZD	EOG091G0ILG	EOG091G0IMI
EOG091G0J09	EOG091G0IMB	EOG091G0IS6
EOG091G0J69	EOG091G0IMD	EOG091G0IXY
EOG091G0J98	EOG091G0IS6	EOG091G0IZD
EOG091G0JBZ	EOG091G0IXY	EOG091G0J61
EOG091G0JC7	EOG091G0J14	EOG091G0JBZ
EOG091G0JHN	EOG091G0J56	EOG091G0JC7
EOG091G0JIA	EOG091G0J61	EOG091G0JIA
EOG091G0JTR	EOG091G0JBM	EOG091G0JTR
EOG091G0JWC	EOG091G0JBZ	EOG091G0JWC
EOG091G0JWK	EOG091G0JIA	EOG091G0JZV
EOG091G0JZV	EOG091G0JTR	EOG091G0K0H
EOG091G0K0H	EOG091G0JUY	EOG091G0K1H
EOG091G0K1H	EOG091G0JWC	EOG091G0KNT
EOG091G0K6O	EOG091G0JZV	EOG091G0L2T
EOG091G0K82	EOG091G0K0H	EOG091G0L3L
EOG091G0KNT	EOG091G0K1H	EOG091G0L5X
EOG091G0L2T	EOG091G0K98	EOG091G0LBN
EOG091G0LBN	EOG091G0KNT	EOG091G0LCT
EOG091G0LCT	EOG091G0L2T	EOG091G0LKE
EOG091G0LKE	EOG091G0L3L	EOG091G0LMQ
EOG091G0LMQ	EOG091G0L5X	EOG091G0LMX
EOG091G0LMX	EOG091G0LB8	EOG091G0LPW
EOG091G0LPW	EOG091G0LBN	EOG091G0LT7
EOG091G0LT7	EOG091G0LCT	EOG091G0LTE
EOG091G0LTE	EOG091G0LKE	EOG091G0M09
EOG091G0M09	EOG091G0LMQ	EOG091G0M0J
EOG091G0M0J	EOG091G0LMX	EOG091G0M24
EOG091G0M0T	EOG091G0LPW	EOG091G0M4Q
EOG091G0M24	EOG091G0LT7	EOG091G0MBG
EOG091G0M4Q	EOG091G0LTE	EOG091G0MBX
EOG091G0MBG	EOG091G0LZ0	EOG091G0MCM
EOG091G0MBX	EOG091G0M09	EOG091G0MCZ
EOG091G0MCM	EOG091G0M0J	EOG091G0MG7
EOG091G0MCZ	EOG091G0M24	EOG091G0MS7
EOG091G0MG7	EOG091G0M4Q	EOG091G0MSR
EOG091G0MS7	EOG091G0MBG	EOG091G0NIU
EOG091G0MSR	EOG091G0MBX	EOG091G0NKD
EOG091G0N0U	EOG091G0MCM	EOG091G0NM1
EOG091G0N9D	EOG091G0MCZ	EOG091G0NP6
EOG091G0NKD	EOG091G0MG7	EOG091G0NP7
EOG091G0NM1	EOG091G0MS7	EOG091G0NRN
EOG091G0NP6	EOG091G0MSR	EOG091G0NTZ
EOG091G0NP7	EOG091G0MVR	EOG091G0O4W
EOG091G0NRN	EOG091G0MZC	EOG091G0O5A
EOG091G0NTZ	EOG091G0NIU	EOG091G0O7O
EOG091G0O4W	EOG091G0NK3	EOG091G0O97
EOG091G0O5A	EOG091G0NKD	EOG091G0OFC
EOG091G0O7O	EOG091G0NM1	EOG091G0OPI
EOG091G0O97	EOG091G0NP6	EOG091G0OWC
EOG091G0OFC	EOG091G0NRN	EOG091G0OY0
EOG091G0OPI	EOG091G0NTZ	EOG091G0PAG
EOG091G0OWC	EOG091G0O4W	EOG091G0PD3
EOG091G0OY0	EOG091G0O5A	EOG091G0PIU
EOG091G0PVT	EOG091G0O7O	EOG091G0PVT
EOG091G0Q05	EOG091G0O97	EOG091G0Q05
EOG091G0QE1	EOG091G0OFC	EOG091G0QCX
EOG091G0QS6	EOG091G0OPI	EOG091G0QE1
EOG091G0QZ2	EOG091G0OY0	EOG091G0QS6
EOG091G0R3S	EOG091G0PD3	EOG091G0QZ2
EOG091G0R9X	EOG091G0PUZ	EOG091G0R3S
EOG091G0RI9	EOG091G0PVT	EOG091G0R9X
EOG091G0RRA	EOG091G0Q05	EOG091G0RHX
EOG091G0RRT	EOG091G0QBN	EOG091G0RI9
EOG091G0RTI	EOG091G0QE1	EOG091G0RRA
EOG091G0RWI	EOG091G0QIP	EOG091G0RRT
EOG091G0S2R	EOG091G0QS6	EOG091G0RTI
EOG091G0S5L	EOG091G0QZ2	EOG091G0RWI
EOG091G0SAU	EOG091G0R3S	EOG091G0S2R
EOG091G0SB2	EOG091G0RA2	EOG091G0S5L
EOG091G0SCV	EOG091G0RI9	EOG091G0SAU
EOG091G0SGH	EOG091G0RM8	EOG091G0SB2
EOG091G0SGT	EOG091G0RRA	EOG091G0SCV
EOG091G0SRJ	EOG091G0RRT	EOG091G0SGT
EOG091G0T3D	EOG091G0RTI	EOG091G0SRJ
EOG091G0T3X	EOG091G0RVD	EOG091G0T3D
EOG091G0T5O	EOG091G0RWI	EOG091G0T3X
EOG091G0TAC	EOG091G0S2R	EOG091G0T5O
EOG091G0TAU	EOG091G0S5L	EOG091G0TAU
EOG091G0TZU	EOG091G0SAU	EOG091G0TCJ
EOG091G0U2U	EOG091G0SB2	EOG091G0TM2
EOG091G0UE6	EOG091G0SCV	EOG091G0TN4
EOG091G0UOM	EOG091G0SGT	EOG091G0TZU
EOG091G0UQ0	EOG091G0SRJ	EOG091G0U2U
EOG091G0UTL	EOG091G0T3D	EOG091G0U3W
EOG091G0UUT	EOG091G0T3X	EOG091G0UOM
EOG091G0UZ0	EOG091G0T5O	EOG091G0UQ0
EOG091G0V3C	EOG091G0TAC	EOG091G0UTL
EOG091G0VIF	EOG091G0TAU	EOG091G0UUT
EOG091G0VMU	EOG091G0TCJ	EOG091G0UZ0
EOG091G0VQK	EOG091G0TZU	EOG091G0V3C
EOG091G0W0U	EOG091G0U3W	EOG091G0VIF
EOG091G0W26	EOG091G0UE6	EOG091G0VSN
EOG091G0W86	EOG091G0UOM	EOG091G0VVZ
EOG091G0WCB	EOG091G0UQ0	EOG091G0W0U
EOG091G0WPV	EOG091G0UTL	EOG091G0W86
EOG091G0WUF	EOG091G0UUT	EOG091G0WCB
EOG091G0X1V	EOG091G0UZ0	EOG091G0WPV
EOG091G0XKP	EOG091G0V3C	EOG091G0WUF
EOG091G0XN1	EOG091G0VIF	EOG091G0X1V
EOG091G0XRQ	EOG091G0VMU	EOG091G0X3B
EOG091G0Y05	EOG091G0VSN	EOG091G0XKP
EOG091G0Y09	EOG091G0VVZ	EOG091G0XN1
EOG091G0Y35	EOG091G0W0U	EOG091G0XRQ
EOG091G0Y6M	EOG091G0W26	EOG091G0Y05
EOG091G0Y96	EOG091G0W86	EOG091G0Y35
EOG091G0YBP	EOG091G0WCB	EOG091G0Y6M
EOG091G0YUO	EOG091G0WUF	EOG091G0Y96
EOG091G0YY3	EOG091G0X1V	EOG091G0YBP
EOG091G0YYA	EOG091G0X3B	EOG091G0YUO
EOG091G0Z43	EOG091G0XKP	EOG091G0YY3
EOG091G0Z6N	EOG091G0XN1	EOG091G0YYA
EOG091G0Z7J	EOG091G0XQ3	EOG091G0Z43
EOG091G0ZEJ	EOG091G0XRQ	EOG091G0Z7J
EOG091G0ZNH	EOG091G0XXM	EOG091G0ZEJ
EOG091G0ZTA	EOG091G0Y05	EOG091G0ZNH
EOG091G10IX	EOG091G0Y35	EOG091G0ZTA
EOG091G10MO	EOG091G0Y6M	EOG091G10IX
EOG091G10SJ	EOG091G0Y96	EOG091G10MO
EOG091G126R	EOG091G0YBP	EOG091G10SJ
EOG091G12A5	EOG091G0YUO	EOG091G116R
EOG091G141O	EOG091G0YY3	EOG091G11PB
EOG091G15HV	EOG091G0YYA	EOG091G11QL
EOG091G15KV	EOG091G0Z43	EOG091G126L
EOG091G15XS	EOG091G0Z6N	EOG091G126R
EOG091G15XZ	EOG091G0ZEJ	EOG091G1285
EOG091G1757	EOG091G0ZNH	EOG091G141O
EOG091G17I3	EOG091G0ZTA	EOG091G14DH
EOG091G17K3	EOG091G1081	EOG091G1549
EOG091G184V	EOG091G10IX	EOG091G15HV
EOG091G18B1	EOG091G10MO	EOG091G15KV
EOG091G18BK	EOG091G10SJ	EOG091G15XS
EOG091G18Z5	EOG091G116R	EOG091G1757
EOG091G1A3H	EOG091G11PB	EOG091G17I3
	EOG091G126L	EOG091G184V
	EOG091G141O	EOG091G18B1
	EOG091G146E	EOG091G18BK
	EOG091G14DH	EOG091G1A3H
	EOG091G1549	EOG091G1AP6
	EOG091G15HV
	EOG091G15KV
	EOG091G15XS
	EOG091G1757
	EOG091G17I3
	EOG091G17K3
	EOG091G184V
	EOG091G18B1
	EOG091G18BK
	EOG091G18Z5
	EOG091G1A3H

### Sheet: Table S6
Gene name/symbol	Gene name/symbol description	Gene accession number	Coordinates in OKI2018_I69 assembly	PMIDs
OdiT	Brachyury	AF204208	chr2:12776999-12778322	10753519
hox1	homeobox 1	AAS21474	chr2:14331704-14334515	15343333
hox2	homeobox 2	CBY42438	chr1:6753504-6754675
hox4	homeobox 4	AAT47829	chr2:4686021-4687168
hox10	homeobox 10	AAT47861	XSR:11243346-11244698
hox11	homeobox 11	AAS21413	PAR:15661224-15664812
hox12	homeobox 12	AAS21383	chr1:9941250-9945471
hox13	homeobox 13	CBY20174	chr2:6661193-6665186
gad	glutamic acid dehydroxylase	GSOIDT00008657001	chr1:8244080-8253873	16041716
otx a	orthodenticle homeobox a	AY886542	PAR:11286911-11287300
otx b	orthodenticle homeobox b	AY897556	PAR:10581308-10582329
otx c	orthodenticle homeobox c	AY897557	PAR:10598978-10601491
pax6	paired box 6	GSOIDT00010489001	PAR:6330739-6336615
pax2/5/8a (pax2-5-8a)	paired box 2/5/8a	DQ020279	chr2:14617328-14620230
pax2/5/8b(pax2-5-8b)	paired box 2/5/8b	AY870649	XSR:8667124-8668521
engrailed	engrailed gene	AY870647	chr2:6350277-6351157
eya	eyes absent	DQ011272	chr2:11719030-11722577	16120641
pitx	pituitary homeobox transcript	DQ011274	PAR:7083214-7084966
six1/2(six1.2)	six(Sineoculis homeobox homolog 1) homeobox1/2	DQ011279	chr1:8738535-8739860
six3/6a(six3.6a)	six (Sineoculis homeobox homolog 1) homeobox 3/6a	DQ011281	chr2:8503938-8504892
six3/6b	six (Sineoculis homeobox homolog 1) homeobox 3/6b	DQ011283	chr2:13702728-13703597
Od-prickle	Od-prickle	GSOIDT00017601001	chr2:15081611-15085582	21251251
Od-quaking	Od-quaking	GSOIDT00018697001	chr1:7452574-7456213
Od- thrombospondin 3	Od- thrombospondin 3	GSOIDT00001381001	chr1:567892-569445
Od-FCol1	Od-Fibrillar collagen 1	GSOIDT00025286001	chr1:6055785-6059763
Od-b4-GalT	Od- b1,4-Galactosyltransferase	GSOIDT00003166001	XSR:3486652-3488744
Od- Calumenin1	Od- Calumenin1	GSOIDT00007932001	XSR:305232-306472
Od-Calumenin2	Od-Calumenin2	GSOIDT00008481001	PAR:6046647-6047779
Od-ERM	Od-Ezrin/radixin/moesin	GSOIDT00009195001	chr1:11624438-11625687
Od-IQGAP	Od-IQ motif-containing GTPase-activating protein	GSOIDT00008004001	XSR:3814962-3818503
Od-leprecan	Od-leprecan	GSOIDT00020891001	chr1:7808710-7810912
Od-Zipper	Od-Zipper	GSOIDT00003226001	XSR:3684218-3691118
Od-netrin	Od-netrin	GSOIDT00023202001	chr2:853071-856681
Od-laminin a1	Od-laminin a1	GSOIDT00030725001	PAR:6663470-6672829
Od- cdc45	Od-cell division cycle	GSOIDT00000575001	chr2:7387928-7389648
Od-Noto9a	Od-notochord homeobox 9a	GSOIDT00027089001	XSR:6076441-6078772
Od-Noto9b	Od-notochord homeobox 9b	GSOIDT00012942001	PAR:8852530-8854062
Od-Noto9c	Od-notochord homeobox 9c	GSOIDT00017670001	chr2:12381322-12384526
Od-Noto10	Od-notochord homeobox 10	GSOIDT00007691001	XSR:10740653-10741915
Od-Noto15a	Od-notochord homeobox 15a	GSOIDT00012625001	chr2:1715120-1717880
Od-Noto17	Od-notochord homeobox 17	GSOIDT00025490001	chr1:9934843-9936189
Od-ARNT	Od-aryl hydrocarbon receptor nuclear translocator	GSOIDT00027679001	PAR:14983557-14984855
Od-PCNA	Od-proliferating cell nuclear antigen	GSOIDT00012375001	PAR:7601325-7604703
Od-ACL	Od- tensin, Od-ATP citrate lyase	GSOIDT0013472001	chr2:5885019-5891083
Od-ASAK	ATP sulfurylase/ adenosine 5’-phosphosulfate (APS) kinase	GSOIDT00007183001	PAR:7601325-7604703
Od- CaMK	Od-calmodulin-dependent protein kinase	GSOIDT00012261001	chr2:9619068-9621630
Od- tensin	Od-tensin	GSOIDT00008372001	XSR:10631881-10633946
ChAT	choline acetyltransferase	GSOIDT00013449001	chr2:5954949-5960580	25676192
cadherin-6 precursor	cadherin-6 precursor	GSOIDT00011474001	chr1:10141257-10146632	28281645
catenin alpha-1	catenin alpha-1	GSOIDT00013235001	chr2:13019153-13021938
rpa-interacting protein a	replication protein A (rpa) interacting protein a	GSOIDT00013373001	chr2:8959846-8960515
CSE1L	chromosome segregation 1-like	GSOIDT00013374001	chr2:8955007-8959732
alpha 1b tubulin	tubulin alpha 1b	GSOIDT00000916001	chr1:13529476-13531209
tubulin beta 2c	tubulin beta 2c	GSOIDT00006170001	XSR:5093488-5094942
Actin	Actin	GSOIDG00000756001	XSR:6650011-6650459	30272001
Tis11a	Tis11a zinc finger protein	GSOIDG00015222001	XSR:434576-438400
SoxBa	thiosulfohydrolase SoxB a	GSOIDG00010386001	XSR:1417659-1419459
SoxBb	thiosulfohydrolase SoxB b	GSOIDG00013526001	chr2:13856787-13858894
Wnt11	Wnt family member 11	GSOIDG00011688001	chr1:10092471-10096192
Nkx2.3/5/6	NK2 homeobox 3/5/6	GSOIDG00003812001	XSR:3368088-3369109
Tis11b	Tis11b zinc finger protein	GSOIDG00017080001	chr2:11614083-11614962
Glcm	glutamate-cysteine ligase, modifier subunit	GSOIDG00006303001	chr1:5045440-5046968
Adh3	Alcohol dehydrogenase 3	GSOIDG00000110001	chr2:11096657-11098257
Aldh2	Alcohol dehydrogenase 2	GSOIDG00002220001	PAR:10375200-10376853
Aldh8a1	Alcohol dehydrogenase 8a1	GSOIDG00021101001	chr2:11735877-11737715
pum1	pumilio	CBY19123.1	PAR:15230053-15232590	29486709
vas4	vas4	CBY13641.1	XSR:10942618-10944231
CDK1a	Cyclin-Dependant Kinase 1a	FR822377	chr2:16006560-16010370	29969934
CDK1d	Cyclin-Dependant Kinase 1d	FR822380	hard to resolve
Cyclin Ba	Cyclin Ba	FR821604	XSR:8244212-8245406
Cyclin B3a	Cyclin B3a	FR821607	chr2:14062690-14064201
Bmp3	bone morphogenetic protein 3	GSOIDT00007253001	PAR:15677313-15677706	32029598
Bmp.a	bone morphogenetic protein a	GSOIDT00001216001	PAR:13401259-13409969
Bmp.b	bone morphogenetic protein b	GSOIDT00001809001	PAR:11058990-11061552
Od-CesA1	Oikopleura dioica Cellulose synthase A1	AB543594	PAR:11400951-11404576	20972815
Od-CesA2	Oikopleura dioica Cellulose synthase A2	AB543593	chr1:13074593-13080860	20335363
OdMT1	Oikopleura dioica Metallothioneins 1	MH577047	no hits found	30284576
OdMT2	Oikopleura dioica Metallothioneins 2	MH577046	PAR:16247483-16248470	30284576
ActnM1	muscle actin 1	GSOIDT00000756001	XSR:6650011-6650459	30217598
ActnM2	muscle actin 2	GSOIDT00011141001	hard to resolve
ActnM3	muscle actin 3	GSOIDT00012400001	no hits found
ActnM4	muscle actin 4	GSOIDT00016817001	hard to resolve
ActnC1	cytoplasmic actins 1	GSOIDT00000372001	hard to resolve
ActnC2	cytoplasmic actins 2	GSOIDT00013012001	hard to resolve
ActnC3	cytoplasmic actins 3	GSOIDT00013080001	hard to resolve
OctA1	octamer A1 POU(pit, oct, unc) domain containing transcription factors	DQ328331	chr2:7057188-7062411	16989962
OctA2	octamer A2 POU(pit, oct, unc) domain containing transcription factors	DQ328332	chr2:7057323-7062411
OctB	octamer B POU(pit, oct, unc) domain containing transcription factors	DQ328333	PAR:711236-712452
oik1	Oikosin(Oikopleura house proteins)1	AJ308491	chr2:2447948-2455328	22792236
oik2	Oikosin(Oikopleura house proteins)2	AJ308492	chr1:2603562-2604812
oik3	Oikosin(Oikopleura house proteins)3	AJ308495	chr2:4029333-4030738
oik4	Oikosin(Oikopleura house proteins)4	AJ310624	no hits found
oik5	Oikosin(Oikopleura house proteins)5	AJ310627	PAR:4067945-4068922
oik6	Oikosin(Oikopleura house proteins)6	AJ310629	no hits found
oik7	Oikosin(Oikopleura house proteins)7	AJ310634	PAR:1552601-1553164
oik8	Oikosin(Oikopleura house proteins)8	FN806849	XSR:854966-855978
oik9	Oikosin(Oikopleura house proteins)9	HE663406	chr1:1041205-1043279
oik10	Oikosin(Oikopleura house proteins)10	HE663407	chr2:1991876-1993444
oik11	Oikosin(Oikopleura house proteins)11	HE663408	chr2:2156021-2157043
oik12	Oikosin(Oikopleura house proteins)12	HE663409	PAR:2593491-2594228
oik13	Oikosin(Oikopleura house proteins)13	HE663410	chr1:4110443-4113040
oik14	Oikosin(Oikopleura house proteins)14	HE663411	chr1:1087968-1101578
oik15	Oikosin(Oikopleura house proteins)15	HE663412	XSR:1996460-1997122
oik16	Oikosin(Oikopleura house proteins)16	HE774605	PAR:12310822-12311469
oik17a	Oikosin(Oikopleura house proteins)17a	HE774606	hard to resolve
oik17b	Oikosin(Oikopleura house proteins)17b	HE774607	chr1:1192466-1195503
oik18	Oikosin(Oikopleura house proteins)18	FN806850	XSR:11866211-11867008
oik19	Oikosin(Oikopleura house proteins)19	HE774608	hard to resolve
oik20	Oikosin(Oikopleura house proteins)20	HE774609	PAR:1790119-1791291
oik21a	Oikosin(Oikopleura house proteins)21a	HE774610	XSR:5640811-5643564
oik21b	Oikosin(Oikopleura house proteins)21b	HE774611	chr1:2145866-2148510
oik22	Oikosin(Oikopleura house proteins)22	HE774612	chr2:11445269-11446392
oik23	Oikosin(Oikopleura house proteins)23	HE774613	XSR:2469609-2475836
oik24a	Oikosin(Oikopleura house proteins)24a	HE774614	hard to resolve
oik24b	Oikosin(Oikopleura house proteins)24b	HE774615	hard to resolve
oik24c	Oikosin(Oikopleura house proteins)24c	HE774616	hard to resolve
oik24d	Oikosin(Oikopleura house proteins)24d	HE774617	hard to resolve
oik24e	Oikosin(Oikopleura house proteins)24e	HE774618	hard to resolve
oik24f	Oikosin(Oikopleura house proteins)24f	HE774619	hard to resolve
oik24g	Oikosin(Oikopleura house proteins)24g	HE774620	hard to resolve
oik24h	Oikosin(Oikopleura house proteins)24f	HE774621	hard to resolve
oik25	Oikosin(Oikopleura house proteins)25	HE774622	chr2:2769109-2770644
oik26	Oikosin(Oikopleura house proteins)26	HE774623	PAR:5523438-5523912
oik27	Oikosin(Oikopleura house proteins)27	HE774624	PAR:10741877-10742325
oik28a	Oikosin(Oikopleura house proteins)28a	HE774625	hard to resolve
oik28b	Oikosin(Oikopleura house proteins)28b	HE774626	hard to resolve
oik29a	Oikosin(Oikopleura house proteins)29a	HE774627	PAR:7782026-7783046
oik29b	Oikosin(Oikopleura house proteins)29b	HE774628	PAR:7782053-7782829
oik30a	Oikosin(Oikopleura house proteins)30a	HE774629	hard to resolve
oik30b	Oikosin(Oikopleura house proteins)30b	HE774630	hard to resolve
oik30c	Oikosin(Oikopleura house proteins)30c	HE774631	hard to resolve
oik30d	Oikosin(Oikopleura house proteins)30d	HE774632	hard to resolve
oik30e	Oikosin(Oikopleura house proteins)30e	HE774633	hard to resolve
oik31a	Oikosin(Oikopleura house proteins)31a	HE774634	chr1:12452800-12453551
oik31b	Oikosin(Oikopleura house proteins)31b	HE774635	PAR:2222582-2223325
oik32	Oikosin(Oikopleura house proteins)32	FN806851	XSR:5121369-5122993
oik33a	Oikosin(Oikopleura house proteins)33a	HE774636	hard to resolve
oik33b	Oikosin(Oikopleura house proteins)33b	HE774637	hard to resolve
oik34a	Oikosin(Oikopleura house proteins)34a	HE774638	hard to resolve
oik34b	Oikosin(Oikopleura house proteins)34b	HE774639	hard to resolve
oik35	Oikosin(Oikopleura house proteins)35	HE774640	chr1:5277102-5279044
oik36a	Oikosin(Oikopleura house proteins)36a	HE774641	chr2:2308496-2309463
oik36b	Oikosin(Oikopleura house proteins)36b	HE774642	chr2:2308496-2309463
oik37	Oikosin(Oikopleura house proteins)37	HE774643	XSR:10085876-10087427
oik38	Oikosin(Oikopleura house proteins)38	HE774644	no hits found
oik39	Oikosin(Oikopleura house proteins)39	HE774645	chr2:4845138-4846194
oik40a	Oikosin(Oikopleura house proteins)40a	HE774646	no hits found
oik40b	Oikosin(Oikopleura house proteins)40b	HE774647	no hits found
oik41a	Oikosin(Oikopleura house proteins)41a	HE774648	no hits found
oik41b	Oikosin(Oikopleura house proteins)41b	HE774649	no hits found
oik42	Oikosin(Oikopleura house proteins)42	HE774650	PAR:1612422-1615266
oik43	Oikosin(Oikopleura house proteins)43	HE774651	chr1:3611589-3617755
oik44	Oikosin(Oikopleura house proteins)44	HE774652	PAR:2232451-2233274
oik45	Oikosin(Oikopleura house proteins)45	HE774653	PAR:5608964-5609715
oik46	Oikosin(Oikopleura house proteins)46	HE774654	XSR:10878688-10879967
oik47	Oikosin(Oikopleura house proteins)47	HE774655	chr1:4693619-4698444
oik48	Oikosin(Oikopleura house proteins)48	HE774656	PAR:3835513-3835878
oik49a	Oikosin(Oikopleura house proteins)49a	HE774657	hard to resolve
oik49b	Oikosin(Oikopleura house proteins)49b	HE774658	hard to resolve
oik50	Oikosin(Oikopleura house proteins)50	HE774659	chr1:4340494-4341624
oik51a	Oikosin(Oikopleura house proteins)51a	HE774660	hard to resolve
oik51b	Oikosin(Oikopleura house proteins)51b	HE774661	hard to resolve
oik51c	Oikosin(Oikopleura house proteins)51c	HE774662	hard to resolve
oik51d	Oikosin(Oikopleura house proteins)51d	HE774663	hard to resolve
